# LncRNA *Snhg3* Aggravates Hepatic Steatosis via PPARγ Signaling

**DOI:** 10.1101/2024.03.22.586335

**Authors:** Xianghong Xie, Mingyue Gao, Wei Zhao, Chunmei Li, Weihong Zhang, Jiahui Yang, Yinliang Zhang, Enhui Chen, Yanfang Guo, Zeyu Guo, Minglong Zhang, Ebenezeri Erasto Ngowi, Heping Wang, Xiaoman Wang, Yinghan Zhu, Yiting Wang, Xiaolu Li, Hong Yao, Li Yan, Fude Fang, Meixia Li, Aijun Qiao, Xiaojun Liu

## Abstract

LncRNAs are involved in modulating the individual risk and the severity of progression in metabolic dysfunction-associated fatty liver disease (MASLD), but their precise roles remain largely unknown. This study aimed to investigate the role of lncRNA *Snhg3* in the development and progression of MASLD, along with the underlying mechanisms. The result showed that *Snhg3* was significantly downregulated in the liver of high-fat diet-induced obesity (DIO) mice. Notably, palmitic acid promoted the expression of *Snhg3* and overexpression of *Snhg3* increased lipid accumulation in primary hepatocytes. Furthermore, hepatocyte-specific *Snhg3* deficiency decreased body and liver weight, alleviated hepatic steatosis and promoted hepatic fatty acid metabolism in DIO mice, whereas overexpression induced the opposite effect. Mechanistically, *Snhg3* promoted the expression, stability and nuclear localization of SND1 protein via interacting with SND1, thereby inducing K63-linked ubiquitination modification of SND1. Moreover, *Snhg3* decreased the H3K27me3 level and induced SND1-mediated chromatin loose remodeling, thus reducing H3K27me3 enrichment at the *Ppar*γ promoter and enhancing *Ppar*γ expression. The administration of PPARγ antagonist T0070907 improved *Snhg3*-aggravated hepatic steatosis. Our study revealed a new signaling pathway, *Snhg3*/SND1/H3K27me3/PPARγ, responsible for MASLD and indicates that lncRNA-mediated epigenetic modification has a crucial role in the pathology of MASLD.
