## Supplementary material for "LncRNA *Snhg3* Aggravates Hepatic Steatosis via PPARγ Signaling": table supp. 5

### Sheet: quadrant 1
	gene	log2FC.atac	p.atac	log2FC.rna	q.rna	part
1	Acmsd	3.8448	0.000475844	-2.02954	0	part1379
2	Alpk1	5.49352	0.000743429	-2.05301	0	part1379
3	Apobec1	3.25698	0.000447142	-1.01444	0	part1379
4	Atp11a	3.67279	0.000591852	-1.83096	0	part1379
5	Capn8	3.09928	0.000864836	-1.45566	0	part1379
6	Col11a2	4.43566	0.00076965	-1.18411	3e-05	part1379
7	Dntt	2.46798	0.00082847	-1.98248	0	part1379
8	Eif3j2	3.82028	0.000861074	-1.70454	0	part1379
9	Fam107a	2.40772	0.000787089	-1.84761	7e-05	part1379
10	Far2	2.62212	7.81e-07	-1.65155	0	part1379
11	Fmn2	5.46226	0.000700757	-2.01603	0	part1379
12	Gan	4.88768	0.000332907	-1.18334	0	part1379
13	Gm20604	3.03864	0.000164717	-2.83101	0	part1379
14	Grm8	4.01256	7.08e-05	-1.21213	0.0002	part1379
15	Igdcc4	6.41492	0.000138247	-2.31388	0	part1379
16	Il1r1	2.84556	0.000407265	-1.50526	0	part1379
17	Kcnma1	5.31784	0.000379403	-2.06812	0	part1379
18	Lrp2	2.20931	0.000163828	-2.33951	0	part1379
19	Mcf2l	3.71699	0.000663431	-1.59694	0	part1379
20	Moxd1	4.22356	0.000232682	-6.52292	0	part1379
21	Nipal1	3.5887	0.000209775	-1.25193	0	part1379
22	Pcdhga11	2.49912	0.000643137	-4.92752	0.0002	part1379
23	Pcdhgb4	3.55415	7.36e-05	-2.41858	4e-05	part1379
24	Pdgfd	4.26845	0.000238262	-1.04379	0	part1379
25	Ppp4r4	2.76057	0.000172242	-1.52634	0	part1379
26	Rgs3	2.70291	0.000309179	-1.82027	0	part1379
27	Rgs7	7.44148	0.000474897	-3.18411	0.0004	part1379
28	Rnase2a	2.86643	7.14e-05	-4.62021	0	part1379
29	Serpine2	3.44642	6.06e-05	-1.55055	0	part1379
30	Srrm4	5.16595	0.000598585	-1.72017	0	part1379
31	Sult1e1	2.80008	0.000586623	-1.98562	0	part1379
32	Tacc2	2.98085	1.46e-09	-1.14473	0	part1379
33	Zbtb7c	2.3987	2.98e-06	-1.2362	0	part1379
34	Zc3h13	2.25209	0.000361744	-1.05452	0	part1379
35	Zfand4	3.53183	0.000445516	-1.04541	0	part1379

### Sheet: quadrant 2
	gene	log2FC.atac	p.atac	log2FC.rna	q.rna
1	1810046K07Rik	4.48099	0.000969604	1.44767	0
2	A4gnt	2.55635	0.000643271	5.09317	0
3	AB124611	3.36029	0.000537267	1.10476	0
4	Abcb1a	3.06137	1.94e-07	1.63884	0
5	Abcc3	4.71292	2.74e-05	1.45936	0
6	Abcd1	4.09641	3.01e-05	1.01317	0
7	Abcd2	3.68268	0.000669117	1.25247	0
8	Acaa1b	2.16086	1.37e-09	1.53373	0
9	Acot4	3.02644	2.67e-06	1.6757	0
10	Acss3	2.34005	6.52e-05	2.4732	0
11	Adamts6	6.47687	0.000719676	1.07707	0.00039
12	Adamtsl1	2.87637	0.000792821	2.99081	0.00094
13	Aldh3a2	2.57119	1.11e-05	1.60293	0
14	Ano1	3.81533	0.000602013	1.14846	0.00068
15	Ano10	4.40288	0.00045202	1.17931	0
16	Anxa8	2.57506	0.000443242	2.22528	0
17	Aox1	2.76587	0.000114982	1.23822	0
18	Apbb1ip	2.50245	0.000106372	1.10566	0
19	Aqp1	3.01573	0.000465166	1.58764	0
20	Arhgap22	2.55369	8.42e-05	1.96224	1e-05
21	Arhgap25	3.37408	0.000422254	1.10771	2e-05
22	Arhgap44	2.29491	5.89e-08	1.1303	1e-05
23	Arhgdib	2.92314	0.00043934	1.07994	0
24	Arhgef9	3.2392	0.00079507	1.0384	0
25	Arrdc3	2.17	5.34e-06	1.39962	0
26	Atp4a	2.07069	1.9e-07	1.098	3e-05
27	Atp8b5	6.10177	0.000195136	1.38252	0
28	B3gnt3	3.5123	0.000380114	1.19753	1e-05
29	Bace1	2.31358	0.000552213	1.09906	0
30	Bace2	2.99685	0.000491739	1.14242	0
31	Bcl2l11	2.61025	0.000344561	1.01738	0
32	Brca2	5.43817	0.000123505	1.23436	0
33	Cadm3	2.60579	2.49e-05	1.38051	0
34	Camk2b	3.09028	4.75e-15	1.97913	0
35	Capg	2.42527	0.000535957	2.18714	0
36	Cc2d2a	2.24506	0.000398176	1.22528	0
37	Ccbe1	3.9367	0.000612075	1.48162	0
38	Ccdc171	2.22062	5.06e-05	1.31132	0
39	Cd36	2.12628	0.000102746	1.79604	0
40	Cdc42ep3	2.06473	0.000834458	1.68357	0
41	Cdh13	4.98403	0.000316223	1.4394	0
42	Cdh5	3.99747	0.000457191	1.08581	0
43	Cep128	3.74135	0.000185122	1.38334	0.00033
44	Ces1d	2.84928	6.58e-06	1.70555	0
45	Chchd6	3.86746	2.51e-06	1.27899	0
46	Cidea	2.79553	3.89e-05	1.74922	0
47	Cidec	2.86166	1.58e-06	1.94979	0
48	Clec2h	5.83142	0.000794475	2.12853	0
49	Clip2	2.04349	0.000101958	1.42691	0
50	Clip3	3.77518	3.41e-05	1.64915	0
51	Cln6	3.22356	4.12e-05	2.12818	0
52	Clstn1	4.27006	0.000203945	1.12183	0
53	Clstn3	2.3732	0.000271833	1.39899	0
54	Col12a1	3.76454	0.000426033	1.15128	0
55	Col14a1	2.8029	0.000857485	1.72477	0
56	Col4a2	2.4995	3.12e-13	1.45051	0
57	Col6a3	6.45635	0.000202874	1.06723	0
58	Col8a2	2.46801	0.000331801	3.99081	0.00018
59	Coro2b	2.58142	3.72e-06	1.10771	0
60	Cotl1	2.14299	2.17e-06	1.33834	0
61	Cpt1b	2.12115	7.37e-06	1.806	0
62	Cpxm1	4.05472	0.000735889	4.05715	0
63	Crat	2.37984	7.25e-05	1.23399	0
64	Csad	3.70123	7.1e-05	1.09549	0
65	Csgalnact1	5.59819	0.00064753	2.03176	0.00049
66	Csrp1	2.30474	0.000654974	1.6527	0
67	Ctps	2.50529	7.27e-05	1.00065	0
68	Ctse	4.36866	0.000591235	3.09764	0
69	Daam2	3.56795	0.000112142	1.23954	2e-05
70	Dchs1	4.39771	0.000667172	1.54445	0
71	Ddr2	6.18019	0.00010232	1.04875	0
72	Dlec1	3.14546	1.29e-09	1.89088	0
73	Dnase1l3	3.8022	0.000661968	1.29854	0
74	Dnm1	2.76138	0.000509109	2.16332	0.00027
75	Dpys	2.74641	0.000642744	1.02353	0
76	E2f2	2.03148	3.07e-05	1.15333	5e-05
77	Eda	2.07118	3.07e-05	1.68232	0
78	Ednrb	2.57163	0.000518622	1.0891	0
79	Efemp1	3.44245	0.000902717	1.45054	0
80	Ehd2	3.40182	0.000487931	1.34879	0
81	Elf4	3.02251	0.000163335	1.09043	0
82	Emcn	7.69042	0.000726115	1.63205	0
83	Enc1	2.0495	0.000147683	1.59163	0
84	Entpd5	3.24769	0.000193229	1.37964	0
85	Ets1	4.89023	0.000497698	1.04262	0
86	Extl1	2.34051	0.000456308	1.2113	0
87	Fads6	2.06022	0.00011692	1.05796	0
88	Fam110a	3.70292	9.14e-05	1.26656	0
89	Fam171a1	3.62966	0.000837324	1.24637	0
90	Fam19a5	2.68667	3.59e-07	1.20768	0
91	Fam53b	2.18404	1.18e-10	1.09419	0
92	Fbln1	2.30029	0.000176495	2.17637	0
93	Fbln5	2.66266	6.01e-05	1.58704	0
94	Fbn1	3.76431	0.000424842	1.91617	0
95	Fgf21	2.0294	0.000339256	1.47189	0
96	Fhod3	5.62656	0.000920545	1.99081	0
97	Flt4	3.79469	1.71e-05	1.07453	0
98	Fxyd6	2.76191	0.000830852	2.82935	0
99	Gabarapl1	2.02904	8.52e-05	1.18462	0
100	Gabrb3	3.61367	0.000193951	1.04791	0
101	Gal3st1	2.11987	1.77e-07	1.86335	0
102	Galnt11	2.17847	0.000609056	1.20533	0
103	Gas7	3.89998	0.000320404	1.13272	0
104	Gclc	2.00337	0.000164996	1.12371	0
105	Gdf10	2.29485	2.79e-05	1.06318	0
106	Gfod1	2.34715	8.2e-05	1.0492	5e-05
107	Got1l1	2.01723	0.000682333	4.7107	0
108	Gpc1	2.41806	0.000542962	1.73283	0
109	Gpc6	5.90708	0.000287439	1.08079	0
110	Gpm6a	4.41057	0.00049195	1.8736	0
111	Gpx3	3.10827	0.000827038	1.09457	0
112	Gria3	3.8807	0.000373382	1.0988	0.00018
113	Gsta2	2.13744	0.00015849	1.92919	0
114	Hmcn1	7.95918	0.000329052	1.46523	4e-05
115	Hsd17b11	2.49825	3.67e-05	1.00506	0
116	Hsd17b6	2.56721	0.000152546	1.92605	0
117	Hspg2	4.32836	0.000261309	1.14309	0
118	Htra3	5.30861	0.000171349	1.0449	0
119	Iglon5	4.0157	0.000990436	1.22188	0.00014
120	Itga9	2.20086	0.000266836	1.05919	0
121	Itpkb	3.61742	0.000538456	1.15336	0
122	Kcnb1	2.21566	0.000696093	1.0279	1e-05
123	Klf4	4.69602	0.000745076	1.38447	5e-05
124	Lama2	4.98527	9.94e-05	2.44767	0
125	Lbh	2.63074	1.58e-05	1.3639	0
126	Lgals1	2.24397	4.69e-05	1.80936	0
127	Lhfpl2	2.4787	0.000174075	1.27086	0
128	Limk1	2.28447	1.85e-05	1.91474	0
129	Lrat	3.93973	0.000665365	1.35784	0
130	Lrrc8c	2.0308	0.000276253	1.34157	0
131	Maged2	3.68364	0.000466976	1.68994	0
132	Man2b2	2.65257	0.000436173	1.09683	0
133	Mark1	4.15057	0.00074431	1.61214	2e-05
134	Mastl	2.74414	0.00038068	1.45589	0.00071
135	Matn2	2.58409	0.0002837	2.52484	0
136	Mef2c	6.24596	0.000462188	1.00832	4e-05
137	Mettl15	4.4964	0.000395854	1.20558	0
138	Mfge8	2.74023	0.000133693	1.25629	0
139	Mme	3.16941	0.000346518	1.45007	0
140	Morc4	4.06512	0.000188072	1.25698	0
141	Mpped2	2.48677	0.000695713	1.68005	0
142	Mrm1	4.28596	0.000756161	1.14848	0
143	Mrvi1	2.45943	2.03e-06	1.17022	0
144	Mtus2	2.7723	4.16e-05	1.98427	0
145	Nbea	5.30761	3.72e-13	2.27509	0
146	Nbl1	4.09185	0.000456869	3.56631	0
147	Ntn1	4.80563	0.000546282	1.92654	0
148	Numbl	3.92591	0.000790499	1.14039	0.0006
149	Obsl1	3.0734	0.000786901	1.32447	2e-05
150	Osbpl3	2.41667	2.95e-05	2.7801	0
151	Pacs1	2.33619	0.000752824	1.07426	0
152	Paqr7	2.25568	0.000242343	1.46032	0
153	Pcdhga10	2.49912	0.000643137	5.31274	1e-05
154	Pcdhga2	3.55415	7.36e-05	2.75682	2e-05
155	Pcdhga3	3.55415	7.36e-05	6.03469	0.00032
156	Pcdhga7	3.55415	7.36e-05	5.47199	0
157	Pcdhgb2	3.55415	7.36e-05	6.45886	0
158	Pcdhgb5	2.49912	0.000643137	5.81552	0
159	Pcdhgc3	2.49912	0.000643137	1.36139	0
160	Pcp4l1	3.89986	0.00079923	1.76068	0
161	Pctp	2.58147	0.000644643	1.04721	0
162	Pde2a	2.51131	3.23e-07	1.13778	0
163	Pdgfrb	3.48233	0.000295464	1.17821	0
164	Pdlim2	2.25778	0.000529527	2.16376	0
165	Pex11a	2.48262	0.000431103	1.16297	0
166	Phospho1	2.65419	0.000393083	1.70126	0
167	Piezo1	2.50841	0.000168005	1.21153	0
168	Pla2g6	3.69704	0.000510943	1.19091	0
169	Plcd3	2.88514	0.000255118	2.06232	0
170	Plvap	6.31488	0.000275395	1.51096	0
171	Plxdc2	2.5231	0.000168278	1.08737	0.00082
172	Podn	2.45418	0.000932547	1.94277	0
173	Podxl	2.20693	0.000707254	1.05429	0
174	Ppm1h	2.35534	1.05e-07	1.059	0
175	Ppp1r16b	4.97108	0.00059644	1.1056	3e-05
176	Prkch	2.67797	0.000222957	1.48831	0
177	Prrx1	2.32899	0.000694858	1.58477	0
178	Psap	2.17165	0.000451025	1.06404	0
179	Psat1	4.92614	0.00015556	1.72535	0
180	Psd4	2.18893	0.000662292	1.07232	0
181	Ptprb	4.94205	0.000433868	1.20562	0
182	Rab31	5.08387	0.000544595	1.12877	0
183	Rad51b	2.52908	6.55e-07	2.09076	0
184	Ralgds	2.22983	2.6e-06	1.09155	0
185	Rec114	2.24207	0.00044356	1.52331	0
186	Reln	3.41718	5e-08	1.22945	0
187	Rerg	3.91751	0.000496213	1.15014	0
188	Rgl1	3.84663	7.43e-05	1.07318	0
189	Rgma	3.362	0.00011991	1.37979	7e-05
190	Rnf157	3.42646	0.000187879	1.99851	1e-05
191	Rnf43	3.51534	0.00028986	1.04377	0
192	Robo2	5.77539	0.000803427	1.50281	0
193	Rps6ka1	4.13343	1.76e-05	1.3897	0
194	Rspo1	4.02219	0.00021042	2.99081	0.00094
195	Rtn1	3.44315	0.000919153	1.28941	0
196	Samd4	5.10391	0.000885634	1.24071	0
197	Sema3d	4.66731	0.000790317	1.06841	0.00056
198	Setbp1	2.46897	0.000628261	2.03986	0.00012
199	Sh3pxd2b	6.03334	0.000457283	1.40585	0
200	Slc13a4	3.90707	0.000182238	1.34192	0
201	Slc16a13	4.30523	0.000153637	1.53946	0
202	Slc16a7	3.17869	0.00014075	1.0569	0
203	Slc44a3	3.80479	5.45e-06	1.19613	0
204	Smoc2	4.33657	0.000430922	1.61249	0
205	Srgap1	6.10217	0.0002647	1.30389	0.00012
206	St6galnac4	2.24047	0.000888989	2.62608	0
207	Steap3	4.07338	0.000108693	1.17846	0
208	Stk10	2.5759	0.000339334	1.06865	0
209	Stk39	2.50492	0.000120092	1.17771	0
210	Sulf1	2.71641	8.22e-06	3.13601	0
211	Synpo	3.05432	0.000396702	1.39627	0
212	Syt1	4.40905	0.000592217	1.1132	0
213	Syt9	3.54357	0.000244597	1.66078	0
214	Tax1bp3	2.39163	0.000112337	8.94796	0
215	Tbpl1	3.60547	0.000960129	2.11468	0
216	Tgfbr2	2.03244	2.06e-06	1.23751	0
217	Tln2	3.97963	0.000103726	1.20497	0
218	Tlr12	2.72174	0.000226041	1.91725	0
219	Tm4sf1	2.28245	0.000524311	1.15431	0
220	Tmem132e	6.00196	0.000383634	1.2147	1e-05
221	Tmem43	2.7983	0.000152697	1.05688	0
222	Tmem86a	2.02931	3.68e-05	1.29471	0
223	Tnfrsf19	2.64789	8.58e-05	1.51545	0
224	Tram2	2.7965	0.000225598	1.27774	0
225	Trp53i11	2.80476	0.000923544	1.18862	0
226	Ttc28	4.23842	0.0002482	1.08144	0
227	Txnip	2.00724	5.21e-05	2.17027	0
228	Ubash3b	3.28692	0.00058033	1.08976	0.00096
229	Ube2c	2.04853	0.00022933	1.05844	0.00046
230	Unc5b	3.23094	0.000280638	1.68224	0
231	Vipr1	3.22734	0.000663068	1.00356	0
232	Zfp385a	3.0018	0.000700317	1.22879	0
233	Zfp791	4.71628	1.22e-05	1.15936	0

### Sheet: quadrant 3
	gene	log2FC.atac	p.atac	log2FC.rna	q.rna
1	3110082I17Rik	-2.12243	7.28e-06	-1.8054	0
2	Akna	-4.14267	0.000620418	-3.06335	0
3	Alpk1	-4.42668	0.000966042	-2.05301	0
4	Ankrd2	-4.29648	0.000490078	-1.38788	0
5	Apol10b	-4.68365	0.000523179	-3.66939	0
6	Arhgap15	-6.11512	0.000270154	-1.4072	0
7	Arid5a	-3.17241	0.000469092	-1.56592	0
8	Atp11a	-8.26452	2.16e-05	-1.83096	0
9	Avpr1a	-2.24763	3.99e-05	-1.59051	0
10	Capn8	-7.41274	0.000466847	-1.45566	0
11	Cdk15	-3.31897	0.000582034	-2.19124	0.00084
12	Dhcr7	-3.23109	2.97e-05	-1.56518	0
13	Dnaic1	-2.4192	6.16e-11	-2.99282	0
14	Dntt	-3.51346	0.000590103	-1.98248	0
15	E2f8	-2.93399	0.000539319	-1.20779	0
16	Elane	-2.35734	2.46e-05	-2.04007	0
17	Enho	-2.4192	6.16e-11	-1.73377	0
18	Erp27	-2.01483	0.000425105	-4.85154	0
19	Far2	-2.86231	0.000943551	-1.65155	0
20	Fgb	-2.09513	0.000514445	-1.0734	0
21	Flrt1	-2.63573	0.000142451	-1.12317	1e-05
22	Gan	-2.32986	0.00012719	-1.18334	0
23	Hmgcs1	-7.1255	0.000104756	-1.99642	0
24	Hsd17b7	-4.40037	0.000140735	-1.05348	0
25	Idi1	-3.53471	0.000529529	-3.20632	0
26	Igdcc4	-5.83935	0.000351686	-2.31388	0
27	Ikzf4	-3.58807	0.000394709	-2.03728	0
28	Il17ra	-2.33188	0.000351781	-1.02113	0
29	Il1r1	-2.3089	4.02e-05	-1.50526	0
30	Insig1	-2.03059	1.37e-05	-1.25192	0
31	Kcnma1	-4.64774	0.00062408	-2.06812	0
32	Kcnt2	-2.25871	0.000790265	-1.26394	0
33	Lss	-5.37305	0.000737376	-1.54856	0
34	Mmab	-4.00873	0.000934615	-1.11274	0
35	Msmo1	-4.04834	6.26e-07	-2.55215	0
36	Mvk	-3.61843	0.000131085	-1.3999	0
37	Mx2	-2.71578	1.07e-05	-1.41701	0
38	Nos1ap	-2.76122	4.78e-11	-1.54833	0
39	Opn3	-6.45054	0.000917244	-1.78722	0
40	Papss1	-8.76706	0.000110048	-1.31325	0
41	Plxnb1	-3.68079	0.000170079	-1.22007	0
42	Ppp4r4	-3.2853	4.77e-06	-1.52634	0
43	Prtn3	-2.07221	7.27e-08	-3.37931	0
44	Rgs7	-6.02381	0.000325098	-3.18411	0.0004
45	Serpina1e	-2.06748	5.25e-05	-2.26566	0
46	Slc10a2	-2.83486	7.85e-05	-2.05141	0
47	Slc16a10	-3.65973	0.000192106	-1.00545	0
48	Slc25a30	-3.10872	0.000840273	-1.24284	0
49	Slc37a1	-4.11556	0.000212891	-2.04418	0
50	Socs3	-2.93014	6.22e-05	-2.82645	0
51	Sqle	-3.40254	1.38e-17	-4.21705	0
52	Srrm4	-6.37056	0.000175989	-1.72017	0
53	Steap4	-4.15127	0.000721927	-1.90814	0
54	Sync	-2.28678	0.000133632	-1.35342	3e-05
55	Tacc2	-4.20818	0.000448854	-1.14473	0
56	Tifa	-5.09816	0.000924492	-2.44866	0
57	Tm7sf2	-2.08754	0.00027689	-1.47405	0
58	Tnfaip3	-3.32663	0.000223472	-2.05085	0
59	Wif1	-4.15367	0.000437472	-3.09665	0
60	Wsb1	-4.32382	0.000122486	-1.54907	0
61	Zbtb7c	-6.37129	1.49e-05	-1.2362	0
62	Zfand4	-3.06133	0.000542451	-1.04541	0
63	Zfp428	-5.04056	0.000311353	-1.10971	0
64	Zfp445	-2.27805	0.000336119	-1.16349	0
65	Zfp932	-20.3375	4.67e-10	-1.1432	0

### Sheet: quadrant 4
	gene	log2FC.atac	p.atac	log2FC.rna	q.rna
1	1700025G04Rik	-8.12036	0.000445285	1.18398	0
2	Abcb1a	-3.29151	0.000745898	1.63884	0
3	Acss3	-3.67314	0.000680414	2.4732	0
4	Adamts2	-4.40963	0.00086604	1.13479	0
5	Adcy5	-5.76568	0.000790785	1.69476	0.00012
6	Ano1	-3.38744	0.00021413	1.14846	0.00068
7	Ano10	-3.51938	0.000942039	1.17931	0
8	Aox1	-3.4819	0.000586462	1.23822	0
9	Aqp1	-2.99455	0.000963408	1.58764	0
10	Arhgap23	-3.702	0.000379079	1.03973	0
11	Arhgap25	-5.10848	0.000927444	1.10771	2e-05
12	Arrb1	-6.2582	0.000123283	1.07686	0
13	Azin2	-4.25752	0.000801058	1.37789	0.00036
14	Bmp5	-2.87186	0.000585312	1.01904	0
15	Ccdc3	-2.27957	0.00065813	2.51216	0
16	Cdh13	-3.95623	0.000929071	1.4394	0
17	Cdh4	-5.48172	0.000120504	1.93897	5e-05
18	Cep128	-7.8758	0.000310954	1.38334	0.00033
19	Chaf1a	-5.81175	4.42e-05	1.73829	0
20	Chchd6	-3.636	0.00053076	1.27899	0
21	Clip2	-2.99746	0.000953281	1.42691	0
22	Col5a1	-3.86673	0.000236569	1.23191	0
23	Col6a3	-3.32876	0.000287893	1.06723	0
24	Cpxm2	-3.14057	0.000629394	2.60379	0.00012
25	Cyfip2	-6.59199	0.000768378	1.88993	0
26	Dchs1	-2.44546	0.000313699	1.54445	0
27	Dnm1	-2.84256	0.000900928	2.16332	0.00027
28	Dock2	-4.08315	0.00059298	1.13924	0
29	Dpys	-2.20274	3.35e-05	1.02353	0
30	Elf4	-4.25507	0.000469356	1.09043	0
31	Ephb2	-3.89063	0.000348762	1.41469	0
32	Erbb4	-7.09334	0.000687486	2.45794	0
33	Erg	-4.78742	0.000226391	1.0564	0
34	Esrrg	-3.56439	0.000902206	1.34695	0
35	Exoc4	-6.81184	0.000195466	1.11888	0
36	Fam118a	-3.23622	0.000591081	1.1894	0
37	Fam129a	-3.34106	0.00014196	1.14571	0
38	Fam19a5	-5.17888	0.000992007	1.20768	0
39	Fam83a	-3.67845	0.000821163	1.18387	0
40	Fbln1	-6.11849	0.000228712	2.17637	0
41	Fbln2	-4.92542	0.000274935	2.59265	0
42	Fbxo10	-3.10111	0.000423649	1.87018	5e-05
43	Fut1	-5.07455	0.00079321	1.90365	1e-05
44	Gpc6	-5.15593	0.000866516	1.08079	0
45	Gpsm3	-2.11591	0.000877831	1.03406	0
46	Grap	-4.53294	0.000338735	1.06957	2e-05
47	Grid1	-4.95295	0.000418305	1.88926	0
48	Hcls1	-3.4411	0.000607367	1.00288	0
49	Hspg2	-6.88278	0.000136889	1.14309	0
50	Hvcn1	-7.21727	0.000556311	1.30952	5e-05
51	Icam2	-4.39148	0.000516625	1.40924	2e-05
52	Itga8	-3.68127	0.000199612	2.45017	0
53	Itga9	-4.24721	0.000412992	1.05919	0
54	Itpkb	-3.42312	0.000162662	1.15336	0
55	Lamb1	-2.21709	0.000842546	1.4263	0
56	Laptm4b	-6.30863	0.000345249	1.1098	0
57	Lhfpl2	-3.05188	5.37e-05	1.27086	0
58	Loxl2	-3.04799	0.000900729	1.88627	0
59	Lrp4	-2.4082	0.0007418	1.06367	0
60	Lrrc8c	-5.07398	0.000407847	1.34157	0
61	Ltbp4	-3.66769	0.000936097	1.38286	0
62	Mapk8ip1	-3.43498	0.000923035	1.0032	5e-05
63	Matn2	-5.24465	0.000329333	2.52484	0
64	Mef2c	-5.23921	0.000912583	1.00832	4e-05
65	Mfge8	-5.96815	6.76e-05	1.25629	0
66	Mthfd1l	-4.75588	0.000536013	1.65254	0
67	Mtus2	-6.83638	0.00065148	1.98427	0
68	Myof	-4.45322	0.00058911	1.03073	0
69	Nbea	-5.2751	0.000174837	2.27509	0
70	Notch1	-2.72472	0.000591925	1.12113	0
71	Nrm	-3.4963	0.000949915	1.1739	0.0001
72	Ntn1	-5.55721	0.000758546	1.92654	0
73	Nynrin	-5.19535	0.000291187	1.12058	5e-05
74	Osbpl3	-6.93243	0.000711451	2.7801	0
75	Osbpl5	-5.60973	0.000457389	3.33699	0
76	P2ry14	-3.59364	0.000466391	1.34835	1e-05
77	Pctp	-3.16	0.000586352	1.04721	0
78	Pde2a	-6.11239	0.000222848	1.13778	0
79	Piezo1	-4.81346	0.000255301	1.21153	0
80	Podxl	-5.71653	0.00048732	1.05429	0
81	Prkch	-3.8183	0.00057136	1.48831	0
82	Psd4	-7.79339	0.000556526	1.07232	0
83	Ptgis	-6.26773	0.000653448	2.01883	0
84	Pygm	-2.69944	0.000769219	1.24302	0.00027
85	Rab31	-6.20183	0.000258139	1.12877	0
86	Rad51b	-7.60387	0.000216265	2.09076	0
87	Ralgds	-4.77705	0.000687771	1.09155	0
88	Rasa3	-4.07547	0.000995208	1.07481	0
89	Rasa4	-3.26283	0.000294459	1.08103	0
90	Rerg	-4.96064	0.000717888	1.15014	0
91	Rgma	-4.95882	0.000167167	1.37979	7e-05
92	Robo2	-5.8693	0.000323762	1.50281	0
93	Rragd	-5.27298	0.000887636	1.11082	7e-05
94	Rtn1	-5.56828	0.000917123	1.28941	0
95	Samd4	-2.16259	0.0002007	1.24071	0
96	Scube1	-2.76911	0.000852425	2.18224	2e-05
97	Sema5b	-2.68083	0.000815611	1.80355	0
98	Slc44a3	-2.00522	0.000741757	1.19613	0
99	Spats2l	-3.95686	0.000197262	1.56231	2e-05
100	Srgap1	-4.89059	0.000422691	1.30389	0.00012
101	Sulf2	-3.55396	0.000913991	2.19561	0
102	Susd2	-3.51018	0.000524951	1.26592	0
103	Synm	-3.89857	0.000942349	1.05359	0.00014
104	Syt1	-2.73831	0.000982422	1.1132	0
105	Syt9	-3.42703	0.000339517	1.66078	0
106	Tgfbr2	-6.92029	0.000783597	1.23751	0
107	Timp3	-5.22384	0.000949697	1.7385	0
108	Tln2	-3.68259	0.000984612	1.20497	0
109	Tmcc3	-3.70002	0.000867982	1.10945	0
110	Ttc28	-5.37759	0.000950283	1.08144	0
111	Ugt1a6a	-3.19238	0.000173236	1.02074	0
112	Unc45b	-2.66536	0.000428073	1.64729	5e-05
113	Wee1	-4.41343	0.00028544	1.28843	0
114	Wnt9b	-3.69766	0.000781744	1.64031	7e-05
115	Zfp423	-3.74495	0.000673335	2.38877	0
