## Supplementary material for "LncRNA *Snhg3* Aggravates Hepatic Steatosis via PPARγ Signaling": table supp. 7

### Sheet: RBPsuite
Protein Names
AARS
AATF
ABCF1
AGGF1
AKAP1
AKAP8L
APOBEC3C
AQR
AUH
BCCIP
BCLAF1
BUD13
CDC40
CPEB4
CPSF6
CSTF2
CSTF2T
DDX21
DDX24
DDX3X
DDX42
DDX51
DDX52
DDX55
DDX59
DDX6
DGCR8
DHX30
DKC1
DROSHA
EFTUD2
EIF3D
EIF3G
EIF3H
EIF4G2
EWSR1
EXOSC5
FAM120A
FASTKD2
FKBP4
FMR1
FTO
FUBP3
FUS
FXR1
FXR2
G3BP1
GEMIN5
GNL3
GPKOW
GRSF1
GRWD1
GTF2F1
HLTF
HNRNPA1
HNRNPC
HNRNPK
HNRNPL
HNRNPM
HNRNPU
HNRNPUL1
IGF2BP1
IGF2BP2
IGF2BP3
ILF3
KHDRBS1
KHSRP
LARP4
LARP7
LIN28B
LSM11
MATR3
METAP2
MTPAP
NCBP2
NIP7
NIPBL
NKRF
NOL12
NOLC1
NONO
NPM1
NSUN2
PABPC4
PABPN1
PCBP1
PCBP2
PHF6
POLR2G
PPIG
PPIL4
PRPF4
PRPF8
PTBP1
PUM1
PUM2
PUS1
QKI
RBFOX2
RBM15
RBM22
RBM27
RBM5
RPS11
RPS3
RPS5
SAFB
SAFB2
SBDS
SDAD1
SERBP1
SF3A3
SF3B1
SF3B4
SFPQ
SLBP
SLTM
SMNDC1
SND1
SRSF1
SRSF7
SRSF9
SSB
STAU2
SUB1
SUGP2
SUPV3L1
TAF15
TARDBP
TBRG4
TIA1
TIAL1
TNRC6A
TRA2A
TROVE2
U2AF1
U2AF2
UCHL5
UPF1
UTP18
UTP3
WDR3
WDR43
WRN
XPO5
XRCC6
XRN2
YBX3
YWHAG
ZC3H11A
ZC3H8
ZNF622
ZNF800
ZRANB2
